# Heat shock chaperone HSPB1 regulates cytoplasmic TDP-43 phase separation and liquid-to-gel transition

**DOI:** 10.1101/2021.10.14.464447

**Authors:** Shan Lu, Jiaojiao Hu, Bankhole Aladesuyi, Alexander Goginashvili, Sonia Vazquez-Sanchez, Jolene Diedrich, Jinge Gu, Jacob Blum, Spencer Oung, Haiyang Yu, John Ravits, Cong Liu, John Yates, Don W. Cleveland

## Abstract

While the RNA binding protein TDP-43 reversibly phase separates within nuclei into complex droplets (anisosomes) with TDP-43-containing liquid outer shells and liquid centers of HSP70 family chaperones, cytoplasmic aggregates of TDP-43 are hallmarks of multiple neurodegenerative diseases, including ALS. Here we show that transient oxidative stress, proteasome inhibition, or inhibition of HSP70’s ATP-dependent chaperone activity provokes reversible cytoplasmic TDP-43 de-mixing and transition from liquid to gel/solid, independent of RNA binding or stress granules. Isotope labeling mass spectrometry is used to identify that phase separated cytoplasmic TDP-43 is primarily bound by the small heat shock protein HSPB1. Binding is direct, mediated through TDP-43’s RNA binding and low complexity domains. HSPB1 partitions into TDP-43 droplets, inhibits TDP-43 assembly into fibrils, and is essential for disassembly of stress-induced, TDP-43 droplets. Decrease of HSPB1 promotes cytoplasmic TDP-43 de-mixing and mislocalization. HSPB1 depletion is identified within ALS-patient spinal motor neurons containing aggregated TDP-43. These findings identify HSPB1 to be a regulator of cytoplasmic TDP-43 phase separation and aggregation.
