## Supplementary Table 2 for "Heat shock chaperone HSPB1 regulates cytoplasmic TDP-43 phase separation and liquid-to-gel transition"

### Sheet: Patient information
Supplementary Table 2. Patient information and quantification of motor neurons
Patient ID							Clinical DIAGNOSIS
Patient Number	Primary Diagnosis	Age	Disease Course (yrs)	Gender	Site of Onset	motor neuron most affected	Primary Diagnosis	Genetics	Secondary Diagnosis
78	Control	58	NA	F	NA	?	Control		Vasculitis, cerebral hemorrhage, hepatitis C
65	Control	82	NA	M	NA	?	Control
103	Control	92	N/A	F	N/A	?	Control		Respiratory Failure, Coronary artery disease => congestive heart failure
32	SALS	71	1.5	M	Respiratory & trunk	Lower>Upper	SALS
9	ALS	81	2	M	Bulbar	Lower>>Upper	ALS
107	SALS	74	0.75	M	Trunk	Lower>>Upper	SALS
81	FALS	58	1.5	M	Bulbar	Upper>>Lower	FALS	C9orf72 Expansion

### Sheet: Motor neuron quantification
Supplementary Table 2. Quantification of motor neurons with nuclear or cytoplasmic TDP-43 and with high, medium, low level of HSPB1
ctrl patient	#Neurons	%Nuclear TDP	%CytoTDP	%Cytoplasmic TDP, nuclear clearance	%High HSPB1	%Medium HSPB1	%Low HSPB1
78	35	0.916667	0.08	0	0.914286	0.0571429	0.0285714
65	76	1	0	0	0.960526	0.0394737	0
103	59	1	0	0	1	0	0
ALS patient	#Neurons	%Nuclear TDP	%CytoTDP	%Cytoplasmic TDP, nuclear clearance	%High HSPB1	%Medium HSPB1	%Low HSPB1
32	65	0.275862	0.724138	0.614035	0.245614	0.385965	0.508772
107	77	0.0972222	0.902778	0.777778	0.142857	0.155844	0.701299
9	99	0.247191	0.752809	0.438202	0.131313	0.656566	0.212121
81	257	0.412903	0.587097	0.593548	0.311284	0.342412	0.342412
ALS patient	Nuclear TDP-43				cytoplasmic TDP-43				cytoplasmic TDP-43, nuclear loss of TDP-43				cytoplasmic and nuclear TDP-43
	#Neurons	%High HSPB1	%Medium HSPB1	%Low HSPB1	#Neurons	%High HSPB1	%Medium HSPB1	%Low HSPB1	#Neurons	%High HSPB1	%Medium HSPB1	%Low HSPB1	#Neurons	%High HSPB1	%Medium HSPB1	%Low HSPB1
32	16	0.25	0.5	0.25	41	0.243902	0.243902	0.512195	35	0.2	0.257143	0.542857	6	0.5	0.166667	0.333333
107	7	0.857143	0.142857	0	64	0.03125	0.140625	0.828125	56	0.0178571	0.107143	0.875	8	0.125	0.375	0.5
9	22	0.227273	0.772727	0	68	0.132353	0.602941	0.264706	39	0.0769231	0.666667	0.25641	29	0.206897	0.517241	0.275862
81	64	0.65625	0.34375	0	91	0.0879121	0.43956	0.472527	91	0.0879121	0.43956	0.472527	0	x	x	x
